# Gene Co-expression Connectivity Predicts Gene Targets Underlying High Ionic Liquid Tolerance in *Yarrowia lipolytica*

**DOI:** 10.1101/2022.03.17.484694

**Authors:** Caleb Walker, Seunghyun Ryu, Sergio Garcia, David Dooley, Brian Mendoza, Cong T. Trinh

## Abstract

Microbial tolerance to organic solvents such as ionic liquids (ILs) is a robust phenotype beneficial for novel biotransformation. While most microbes become inhibited in 1%-5% (v/v) IL (e.g., 1-ethyl-3-methylimidazolium acetate), we engineered a robust *Yarrowia lipolytica* (YlCW001) that tolerates a record high of 18% (v/v) IL via adaptive laboratory evolution. Yet, genotypes conferring high IL tolerance in YlCW001 remain to be discovered. Using dynamic RNA-Seq data, we shed light on the underlying cellular processes that *Y. lipolytica* responds to IL. We introduced Gene Co-expression Connectivity (GeCCo) to discover genotypes conferring desirable phenotypes that might not be found by the conventional differential expression (DE) approaches. GeCCo selects genes based on their number of co-expressed genes in a sub-network of upregulated genes by the target phenotype. We experimentally validated GeCCo by reversely engineering high IL-tolerant phenotype in wildtype *Y. lipolytica*. We found that gene targets selected by both DE and GeCCo exhibited the best statistical chance at increasing IL tolerance when individually overexpressed. Remarkably, the best combination of dual-overexpressed genes were genes selected by GeCCo alone. This non-intuitive combination of genes, BRN1 and OYE2, are involved in guiding/regulating mitotic cell division, chromatin segregation/condensation, microtubule and cytoskeletal organization, and Golgi vesicle transport.
