## Supplementary File S4 for "Gene Co-expression Connectivity Predicts Gene Targets Underlying High Ionic Liquid Tolerance in *Yarrowia lipolytica*"

### Sheet: Gene sequences
ID No	Locus tag	Accession	Sequences
1	YALI0E10417g	Q6C6D3	ATGCGCGCCATTGAGGGCCTGGGCGTCGACACTGAGCTCATCCAGCTGATTCTGCCCTTCACACACGGCCTGGAGCCCATGGTCTCGGTTACCATTGACCGAGACGAGAGAGTGCTCAAGAGCCGAGTCAATGTCGGTGAAATGTACTACGATAACTACGAGACCATCAAGGGCGCTTTTGCCGAGCTATATGGCTCTCTGACTCCCCAGGAACGGGAGTATCTCAATGTCAAGCCCGAGTTCAACGACTACACCAAGGCTGACGAGCTGTGTGACTTTGACGTGCGACACATGTTGCGACAGGCGTTTTCCAAAAAACAGATTCGACAACTTCTTTCCATTCTCTCGGGTCTTATTCTGCTCATCCACGACCAGGATGACCTGGAAGCCTGTTCTCTG…
2	YALI0C21758g	Q6CB57	ATGTCTCGACAAAAAAAATCGCGAGAAATCCGGTTCGGAGACTACATTCTGGGGTCGACTCTGGGCGAGGGAGAGTTTGGCAAGGTGAAAATCGGCTGGAGAAAGGACGGCAAGCAGCCCGAGCAGGTGGCCATCAAGCTCATCAAGCGCGAGACGGTGCCCCCAAACTCGAACCGCGAGGCCAAGGTGCATCGGGAGATTAACGCACTCAAAATCCTCACCCACCCCAACATTGTGCGGCTGGAGGAAGTCATTCAGAACGACAGATATATTGGAATAGTGCTGGAGTATGCGTCTGGCGGCGAGCTGTTTGACCACATTCTGACCCACAAGTACCTCAAGGAGGCCTCAGCCTGCCGCCTATTTGCACAACTCGTCTCAGGAGTCCACTACCTCCAC…
3	YALI0B16324g	Q6CEE3	ATGTCGAACAAGCCTCGAGACCTGCCCGAGCCACCGTCGCCGGCGTTTGTCAGCCAGCGTCAGTCGCTCCACATTGATGCCAACCCCTTCTCCAACCCTGGCTCCCCTACTCGATCTCCTGAACGACAAGGCGCCTATGGATCTCCCTATGGCACTCCTCGAGCCGAATCTCCGACCCGTTTCGGCTCCCCTACTCGGTATGGAAGTGCTCATGGAGCCCGAGGAACCCCTCGAGCAGAGTGGACTCGTCGAGAGACACCTGTGAGTGAATTTGATCCCATTGTCATTGACGACGATGATGATGATGCGGTTCTGGCTCCTCCTCCTGTGTTCCCCACAGTCGATTCTCTACGACAGTCGCAGATGAGTGTTACCAGTGACTTGAGACAGTCTGTCATG…
4	YALI0D08118g	Q6C9V3	ATGCCAATATTTGGGTATTACCGCTTTGGGTCACAAACATGCTTTAGACGACAGGTTCCAAAGCCTATCACCACCATATCGTCGCACAGCAGACATCTACGCACGGCGTTTACACTGGACCAACACGACATGACAGACTCTCCAAAGACCCCTCGACGGTACAGTCATCGCCGGCAGTTGTCAAAAATCAAGTCTGAGCCTCGACGGCGAAGTTCGGGGTTAGTTGTGCCATCCGGCACCTCTCCAGATGCCCGAGTGCACAAGTACGGCGCTCTAGGTAGCCCAGGAGCCAACGGAAGCCATCACAAAGCCCGTGTGATCAGCCAGAGCACGGGTCTCGCCAAGCTAATGCTCGTGGAAATGAACCGCGATCTCAACCGGCAGTTTGACAATCTGGCC…
5	YALI0E00792g	Q6C7H5	ATGCTATCCACGTGTGCTTCCAATCTCGAGAAGCAGAGAGACGATTTTGTTCGACTGAATGGATGGGAAACTTGGGATATCGACTATGTTAGACCATCATCGATTGGCTTGCATGAGTTCGTCAATCAGCGCAAGGCCACGCTGGAACCAGTTCTTAAGAATAGCTCCTCTGAAGGAGAGTGGTTTTTGGAACATACAGACCTGTTACCAAGGCTTGTGGCATTGGTCAAAGACACACCAAGGCTGGTTGTATTAGCAGCAGGGAACGAGGATGATATCGACAACAATGATGGACACAATGCGGAGGATACAGATCACGACAAAGAAAGGTTGGAGGGAATCGCGACACTGTGTCACCAGATGGAAGTGGCTATTGAGTACACTGAGCTGTGTGAACAA…
6	YALI0F06402g	Q6C2N4	ATGTCGGAATTCATTCTCAACGAGGTGTACACAGAGTATTTGGAGGACGCGCAGCAGTTGGTGTCACGTGCCAACTCGCCCTCGGACTTCAACTACGCTGTCAACGAGCTCATTGAAGATGTCGCGGTCAACTCTTCTCAGATCTTTCACAACAACAATCTGACCACCACTTTCCAGATTCTGCTCAATATCAGCGAACTGACTTCGCGGTCGCTCGGAAAACTCGCTGATTTGCTGCAAACGTGTTTTCGGGGAGCCTGCGAGTCTGCTTTGGAGGCTCTGGAGAGATCAGACTCGGACATCTACTCACAGGTGCGCACCGAGGTGGAAGTATACGGATTCCTGGTGCAGTGGCTCATCAGTGCATTGGCACACAAGGTGAGCACAGACGACAACTCT…
7	YALI0E07491g	Q6C6P8	ATGGAGTCTTCTATTTCAGTGGCCGTCAGAGTACGGCCGTTCACGCAAACGGAACAGACATATCTCCAGCACAATCCCAAGCAGCAGCTGTTTCTGGGCGATGGTTCTTTAGCTTCCTCGTCGACCAACACGGCTACGGTCAACCCGTTCACTTCTCGCAAGGGCGGCAAAAGCATCCGCAAGATCATCAACGTGGTGGACGACAAGATGCTCATTTTCGACCCGCCAGAATCGTCTCCTGTGGCAGGGATGCACAAGGCTGCGTTTCCGGGCAACACACATCGGATCAGAGAACACCGGTTTGTGTTTGACCAGCTGTTTGACGAAGATGCGTCCCAGGAACAGGTCTACAACCAGACTACTCGGCCGTTGCTGTCCAACATTTTCGATGGATACAAT…
8	YALI0B22396g	Q6CDP3	ATGACCGTGTATGCACTCTACATTCTCAACAAAGCCGGCGGTCTCATTTTCCAGCGAGATTACGGCACAGAGCTCGCCAAACTGTCGTCAAACGACTATCTTGTGCTGGCCGGTACGTTCCATGGAGTGCACGCCATCTCTGCCAAACTGTCGCCGATTGAAGGGTCATCAGGCATCCAGACAATGGAGACGGAAAAATACGCGCTCACGTGTTTCCAGACGGTCACTGGCATCAAATTTTTACTCATCACAGACCTGCGACAGCAGTTTGTCGACTCGGTGCTCAAACGGGTCTACCAGCTGTTTGCGGACTACGTCATGAAATCGCCATTCTACCAGCTAGACATGCCAATCCGATGTACCCTTTTCGACCTGCATCTCAACAAGTACCTCGAGTCG…
9	YALI0B15180g	Q6CEJ4	ATGAACTTTCCAGTGAGTACTAATGACCCGGACAACGAGTCCTCTCGCCGACCCCCGCCGCCATCACCAGCGCACAGTGGACATTTCAAGTCGAAATGAATTTGGAAGGGTACCTGTCCCCGCCATTCCATTTAGCCCTTTAGCAGGGGGTCTAATTTCACTACCCAAGCGCACCCAAACGCACTTTATTTGCCATTTGCAGCTGACATTGGCAAATAAGGTTGGGTACATGCACATGAGATTGGGACATTGAATTTGCTGAAAAGCATTCACAGAAAAGACGCGTTTCACTTTACACACCACACACATCCACACATTTAATACTAACCACCCAGCGAAACAAAATGACGGGTCTCCGCGATGAGAACACGTCTGCTTCCATGCGACTGCCTCGAGCCA…
10	YALI0F02673g	Q6C348	ATGTCTTCGCGCCACAACAGTTTGGGAATGAGGTCTCGTTCCCACGGAGCGGCTAAACATCAAGCTACAAGTACAGCTTCATTACGGCGTCAGAGGACCGCTACAGAGTCGCCTGCTCCAGATGCGATAACAACGTCCACATCAGCTACAGCGTCGAGCCAGCTACAGAAATCAATTTCGGGCGAGAACATCAAAGTGGTGGTTCGAAGTCGGACGCGAAACGAGCGGGAAAAGAACCAGAACTCGGAGGTGGTGGTGGACGCGTGTGAAGCGGATGCTACAGTCACTGTGAACGATAACCAGCGCCAAAAGACGTTCACAGTGGACCAGGTTTATGGCCCCGAGTCGGACCAGAACATGGTGTATGATGGAGTGGTGGCCCCGGTGCTGCAACATGTG…
11	YALI0C03377g	Q6CD67	ATGTCGACAAAATCGCCTGTCACTCCTCGATACGGGCCTGCATTCTCCCTGACCTCTCCAAACTCGCATCCTCCTCATCCTCATCACTACACAAAAGACTCCTACTCCAAGGACTCGTCTTTCCTCAACGCTAGCAACTCTTGCTCCATCAAAAACTCGTTGTCGGACTACTCGACCGCCGACTACTCGAGCTTCTCCATCAAGAGCGACTTTTCGAAACCCAAGTCGCTGTTCAAGTCACCCAAAAAGCCCCAGAGTGTCATCGACTCTACTCCCTCCATCCTACAGCTCAATGTCGTCACTAACGATTGGTCCAGTAAGACCAACATCTCCAACAACAACTCTCAATTGAGCCCGAAGAAAAAGAAGGCCGTCACTGACAGATTCATCCCCAAGGTT…
12	YALI0E12419g	Q6C650	ATGACACAGATTATCCATAACGCCACCATCCCCAATATCCCCGTGGACCAGCTCTACGACGGCAAGATCACCGACTTCATTCGAAGCGGAGGCCACTCCAACGAAACCAAGCCTTCGGTGATCGATGCCAAAACAGGCCAGACTCTTTCCCAGGCGGAAATGTGGCAGCTGTCGGACAAGTACGCGGCACTTCTAAGCTCGCAGTACGGTCTATGCAGACACAGAGACAACGAGCTGGACCCATCCATGGGAGATGTGCTCATCACCTTTTTTGGAAACGTGATCCTCGCCCCTGTGGTCCATTGGGCTGCTCTCGACCTCGGAGCAACCATTTCTCCCGGATCCACAGGCTACTCGGCCCAGGATCTCGCTCACCAGTTCAGAGTCACCACTCCCAAG…
13	YALI0E21549g	Q6C529	ATGAAAATCGGCGGTCTGTGGAAAAAATTCCCCGTTCATTACGTGTTTGGAGCAAACACCGATGTCGGCAAGACAATCTTCTCGACTGCTTTGCTGCGACACCTGGCCAATGAAAACTCGCTCTACATCAAACCCATTTCGACGGGCGATCTCAACGAGGCCGACGATGGTCATGTCAACAGATATGTGTCTCAGATCAACTCACATTGTTTGTCTCAACTGAGTACTCCCTGCAGTCCTCACCTGGCTCTTCAGCTGGAATCAAAAGTGAGAGATACTACCGAAGAGCCCCATGTCAATGACCAGGTTGTCCTGTCCAAACTCAACGATACTTTGCATTCTCACATTTCCAAAGTCCGTACAGGCTACGGTCTCATCGAGACTGCAGGAGGTGTTCTT…
14	YALI0E17545g	Q6C5J6	ATGCTCAAGCAACTGGAAAATATTCTTGAGTCGCGAAAGCACAAAAACAGGTTCCGAAAATTGACGGTCATGGATCCTGAGTCGACGGTGGATTTTTCTTCGAACGATTTTCTGTCGCTCGGAAAGTATCAACCATTCAAAGACAGCGTCAGTGTCAAGGTGGCGGATTTCTGCGCCCAAACCAGCTCTTCTCTGGGTTCTGGAGGGTCTCGACTTTTGGATGGAAATTGTGCACTGTACGAGGGTCTTGAACGTCAGATTGCAGCATTCCATGGAGCAAAGTCTGGCTTGATTTTCAATTCTGGATTCGACGCCAACTCGGGGTTTTTCTCCTGTCTTCCTCAGCCTCAGGATATAGTCATTTACGACGAGTTGATCCATGCCAGTGTTCATGAAGGA…
15	YALI0C21296g	Q6CB77	ATGGACACTCCGACCCGTCCCCGAGCCGATCTGGGCTCCATCAACCTGCTCAAGGGCTCAATTCGCAACTCGATCCGAAAGAACGCCGACAAGAGTGCAAACAAGGAGAACCGACCGGTGGATGTCGACACAAAGTCGCACGAACACAAGCAGTACGAACACAAGCAGTACGAAATCAGCTCACCCAGAGCCGACATACAAACGGTCAAGACTTCGGTGGACGTAAACAGCCCCTCCGTGATGGCCACGTTCGATTCCAATGGCCAGCGAATCTTCCAATATGGACGTCCTGCCAGTCCCACAAAACAGCTGCGAAAGTCGCGATCGAATGCCTCCATTTCTGGACCAGCAGCAGCCGACTCGTCATTCAGCATGCCTTCACCCCAAATCGCACACTTG…
16	YALI0A18722g	F2Z6B2	ATGTCACTTCCATACGCCCCACTAACCCATATGCCACCACAGCGCAGCTCCAACATTTCTCTCAACGAGGAGGTGCGTCTCTACTCTTCGCCAAAAGAGAGAGAACGATACGAGAACCTCGCGGAGCTGTACTCGATTATTGTGTCCCTGGATTATCTTGAAAAGGCCTTTCTCAAAGACTCTGTGTCGCAACAGGACTACTCGTCAATCTGCACTCGGTTGCTGTCTCAATACAACACCCTGCTCAAGGACGAAGGAGTACAGAATGAGTTTGTGTCGTTGCAGCATTTCAAGGACAAGTACGGACTCGACTGTTCGCTGGCAACACAAAGAATCAGTGTGGGAATCCCGGCCAGCGTGGTCATTGCTTCCCAGGCATCGTCAGCACTAGCATCAACA…
17	YALI0B03476g	Q6CFV1	ATGGCAAGACCAGCTCGACGACGGTCTTCCGGACGGTTTCTCCAACAGGGCGAATCCGAGCCTTCTCTGCAAAAACTGGTCCATATGAACGACGACGCTGCCGAGAAGCAGAAGCGACGACAGTCCAAGCGTCTCAGTATTCTTCCTGGAGCTGTTTCGCTCGGTTCTCCTGGCGCCAATGCTGGTGAGGACGTTGACGAGGGCCTTAGAGATCATCTGAACAATGCTGCTCCCCAAGTTCCCATCATGGCCAACTTTGAGGAGTGGATGAAGATGGTGAACGACAACAAGATCAATGCGCAGAATTCGTGGAATTTCGCGCTCATTGACTACTTTCATGACATGTCGCTGCTTAAGGAGGGCGACGGAATCAACTTCCAACGTGCTTCCGTCACTCTG…
18	YALI0D16247g	Q6C8X0	ATGACACAAACGCACAATCTGTTTTCGCCAATCAAAGTGGGCTCTTCGGAGCTCCAGAACCGGATCGTTCTCGCACCCTTGACTCGAACCAGAGCTCTGCCCGGAAACGTGCCCTCGGATCTTGCCACAGAGTACTACGCACAAAGAGCAGCATCTCCAGGCACTCTCCTCATCACCGAGGCCACATACATCTCCCCCGGATCTGCTGGAGTGCCCATTCCAGGAGACGGAATCGTTCCGGGCATCTGGAGTGACGAGCAGCTCGAAGCATGGAAAAAGGTGTTCAAGGCCGTGCACGACCGAGGATCCAAAATCTACGTCCAGCTGTGGGACATTGGACGTGTCGCATGGTACCACAAGCTGCAGGAACTGGGCAACTACTTCCCTACAGGCCCCTCA…
19	YALI0E34852g	Q6C3H2	ATGAAGTTCCTCGTTTGTCTTCTGGTTCTGGCGCTGGCCTCCGTGGTCAGCGCTCACAACGTGCTCCTGCTGCCCTGGAAGCGACAGTGCTTCTACGAGGATGTCAAGAAGGGTGACACTCTGGCCGTGTCTTTCCAGGTCGGAAACCGAGACCCCCAGGCCGGTGGACAGCTTGCTGTCGACTTTGTGGTGAGTATTATATGAAAAGGGACGGCAGGAATGGTGGATTGAATCGTTTTCGGCGCGTGACGCGTCGAATTATCGTGCCATACAACTAACAAAGATCAACGACCCCCATGGAAACCAGGTTGTCAAGCAGCACGAGGTTCCTGACGGAGACGTCCAGGTGCCCATCCAGGTCCCCGGCAGATACGAGTACTGCTTCTCCAATGAGTTCTC…
20	YALI0F27423g	Q6C066	ATGTTTGGCATCTTTTCGCGCATTCCCGTGGAGCTGCGCACGGCCGTGTCGATTGCGGTTCGAGCAGGCTGTGCCATCCATTTCTTTCGCATGCACATTTTCGAGTCTTCACTCACATACGGCCCATCAATGATTCCGACTCTTGATGAGAAGGGCGACTTTGTCAATATCGACAAGCTGAAGAGCAGAGGGCGAGGCGTGCAAGTTGGTGACGTGGTCGTGGCGATAAAGCCGACCACTTCAGACCAGCGGGTCTGCAAGCGAATCAGTGGTATGCCTGGAGACATCATTCTTATAGATCATGAACGGTCTGATAACGAGTTCATTCAGGTCCCCAAGGGTCACTGCTGGGTCACTGGCGACAATCTGAGCATGAGTCTGGACTCTCGAACATACAGA…
21	YALI0D12232g	Q6C9C8	ATGATCATCAGCCTGACTGTGACCGTTAAAACGACGCTGTCGTGTGTGTTTGTGCTTCTGCCGATTCCCGTGGCGGTTCTGGCGTTCGTGGCCGCTGCTCCGCTAACCTCGCCTTGGAGAGCAGCCCTGTATCTTCAGGGAGCCGCCTCGGTGGCCCAAGCGGCGTCCTATGCGGCCTTTCTGGTGCATAAGAAAGCCATTCCTGCGTGTGTCTTTTCGGCCTTTTTAGCCTGGCTGGCTGGCATGGTCTTCTACGCTAAAGTAGTGAGAGATGTGGCCTTTGATGACAATAGCGGGAGTGTTCTGGTGACCCATCACGCAGGCGTGACCACGGCCCATTTCGCCCTCTGGAGCATAGTCGCAGCTCTGGCCGGCGCTTACACGCTGTTTGTGCTCATC…
22	YALI0C08096g	Q6CCM9	ATGGAGCACTTCACTGCGCACGATGGGTCGTTCCAGTTTCCGGACTCGCTTTTCCCCGAGGTCCAGACGCCGTATCCGGCTCTTCCGGCTGCTCCCACTGACAAAATCGACACTCTCAAAGCGGTCTACCAAACGAGCATAGTGGCCACCCAGACCGGTCAGGGCTCGTCACAGCATCTTTCGCAGTTCTTCCGATGGGCCCGGGATGTTCTGGATCTCCACGAGCTCCACTATGGCCTTGGAGAGGCAGAGGTTGCGTTTGCCAAGACGGTCGTTCAACACACAGCATACTCGGAGAGCTCAGAAGGCGCGAAAAGTCCGTTTACAGGCGCAGCACACTATCTTCTGGGTCTGTCTTCGTTGTTTGGAAGCAGCGATGCTTCTGGCGGCTCAGCTGCT…
23	YALI0B12738g	Q6CEV0	ATGGACACGAAACGAAGCCTTTCAGGGGCTCCCCCCAGTCCTCGCAAATGGACACAAAAGCGGGTCAAGACGGACTCATTACTTGAAGACAGTCGCCTGTTCAGACCCACTTCGCCGCTCAAGTGGCACAGAAAGAAGGCTGGAATCCGCCCAAAGATTTCTGCTCCTCTGGAGGCTGCCAACACAAAATTTTATACCCCTGCTGGCAGCCCCCGAACCGACGCCGGTGGGTTTGCATACAACGTGGAGTTGCCTCATTCATTTACCTTCAACCACTCCAGCATCTTCCACGAGCACCTTTCGGACTCTGATAAGTCTCGGGAGGAGAAGGAGAGAGTCTTCAATGTCTCTGTTGACTCCTTTTCTAAGAGCATGGAGATGCTGAAGCAGACGGGTACT…
24	YALI0C18183g	Q6CBJ7	ATGTTGCCACGAGCCCTGAGTCGCCACGTGGCCAGACAGCCAAGGGTCTCGAGCTCCACTGCTGCACGACTGCGAATCAGCAACCATGGCCGAATCCGATCCTTCCACAGCTCCAGGGTATCCAGTATGCTGCAGATCCCCGAGATTGGAGGCGACGGCGAGGAGAACAAACAGTCGCGAAGCGGCTGGGAACGCACCAAGGAGATCCTCACGAAAATGGCCGAATCCGCAGGTATCACGTTCGCCAGTATCGCCATTCTGGGCATCGCCGGAATGACGTACCACTACTACTATAAGCGCCATGTGGTCAAGAAGATGGACGAGGCGTTCGAGGACGGAGACCCGGCGTTCGAATTGACCATGCATCGACGAACAAGCGAGATGGAGGGCTGGGTGGAG…
25	YALI0D19470g	Q6C8H9	ATGGCATCGGCAAGCTCAGAACTATCACGGCTGGCCAATCTTACGCCACGGTCTATTTCCGGGTCGTCCTCGACATCTTCCTCCACAACATGTCCGCCCAGAAACACGTCACGTCCCAGCACAGCAGGCTCCAACTCGTCCATACGCTCGCGACATTACTCGGCCGACCAGTTTGAGCTGCTGGAGGAGCTGGGCTCGGGCTCTTTTGGAGTCGTGTACAAGGCCATCGACAAGGTGAGCGGGCAGATTGTTGCGGTCAAAAAAATCGACCTGGAGTCGTCAGAAGACGACATTGAGGAGATTCAGAAGGAAATTGCAATTCTATCGGGCTGCCAAGACGAACACATCACAACCTACTATGGCTGTTTTGTCAGGGGATACAAGCTGTGGATCATCATG…
26	YALI0C21802g	Q6CB55	ATGAAGCTCGAAATCAAGGTGAGTAATTGAGCGATTCACGCGGCCATGACGACGACTAACACAGCGACACTCGCAGACTCGTTCTGACCGAGTCAAGGGAATCGATTTCCACCCCACTGAGCCATGGTTACTCACCACTCTGTACTCGGGAGTGGCCCAGATCTGGAACTACGAGACACAGACGGTGGTCAAGAGCATCGAGGTGGCAGATGTTCCTCTTCGAGCCGGTCGGTTCATTGCCCGAAAAAACTGGATCATTGTTGGCTCCGACGACTTTATTGTGCGAGTCTTCAACTACAACACTGGAGCCAAGGAGGCCCAGTTTGAGGCCCACCCCGACTACATCCGTGTCATCACCGTTCATCCCACCCTGCCCTACGTGCTGACCGCCGGCGACGA…
27	YALI0B09273g	Q6CF88	ATGCCTTCCGAATCCACCCCTCTCATTGGCCGACGGCTCCAGCCCTCGGACCACACCTACGTGCAAAAGGTGCGCATCGTGCTGGGCTCGTCATATGTCAATATTCTGCTGATTTTCGTGCCCCTCGGCCTGCTCTCCGGAATTCTCGGATGGGGCGCCACCTGGACCTTCTCTCTCAACTTCCTCGCCATTGTCCCCCTTGCCGCCCTGCTGTCGTTTGCTACTGAAGAGCTGTCTGCCAAGGTCGGCCAGACTCTCGGAGGTCTGCTCAATGCCACCTTTGGAAACGCCGTCGAGCTCATTGTATCCGTGATCGCCCTCTACCAGGGCCAGATCCGAATTGTCCAGGCCTCCATGCTTGGATCCATTCTGTCCAACATGCTGCTGGTGCTGGGATGC…
28	YALI0F13343g	Q6C1U3	ATGTGCGTGATGATGTTTTGTTTCAGCTGGATTGGGAACCAGGGCCAGGTCCAAAACACTTTCCTGAAAATACTCTGCAACACACATCCTTACATGACCAACAATCTCGAGGCGGAAAACGCCGAATTTGCCGCCAAAAAGTGGGTGTGGGTGGCCGACCCGACCGTGGGCTTCATCAAGGGCTTCGTGGTCTCCGAGGAGGGTGACAATTACACCGTCAACTGTGGAGATGAGGTGAGTTTGTTGTGGTGACGATGGCATTGGCAAGCAATTTTCGCAGAGGAAAACTAACACAGAACCGCGTGGTCAAGATAAATGACACAGACAAGGTCAACCCACCAAAATTCAACATGGCCAGCGACATGGCCGAGCTCACGTTTCTGAGTGAAGCTGCCGTCA…
29	YALI0E29557g	Q6C455	ATGTCGGAACATTCGTTTGCCAACAACTTTTGGGGCAAGGATGACCAGGGAGTTCACAATGTTTTTCTTCGCATGAAGAACTCCAAACAAACCAATGAAGAAGTACGTCTATTCTACAAGGAGCGAATCGCCATTGAAGAGGAGTATTCTAAACGCATGCTGGCTCTGTCTCGAAAGAGCTTGGGAGCTGTCGAGACAGGCAGTCTCCAGTCTTGTCTTGAGACCATCAGACAGGACACTGAAGCCATGGGCAAATCTCACGCCACTGCTGCTCAGCAACTCAAGAGCCAGCTGGAGGAGCCTCTGGTAGCCTTCAACAGCAGCATGCGGGAGCGACGCAAGACAACGCAGCAGACGGTGGAGAAACTGCTCAAGGCCAAGATCATGCAAAACAACAAC…

### Sheet: Selection marker sequences
Selection marker	Sequences
Leucine	TCGACACCATATCATATAAAACTAACAATGCATTGCTTATTACGAAGACTACCCGTTGCTATCTCCACACCGTTATCTCCACGGTCCAAAGGCTGCTCAATGTGCTGCATACGTAACGTGGGGTGCAACCTTGAGCACATAGTACTTTTCCGAAAACCGGCGATAATTAAGTGTGCACTCCAACTTTTCACACTGAGCGTAAAATGTGGAGAAGAAATCGGCACTAAAAAGTCAGGTAGACTGGAAAATGCGCCATGAAATGAATATCTCTTGCTACAGTAATGCCCAGCATCGAGGGGTATTGTGTCACCAACACTATAGTGGCAGCTGAAGCGCTCGTGATTGTAGTATGAGTCTTTATTGGTGATGGGAAGAGTTCACTCAATATTCTCGTTACTG…
Uracil	CGACGCCCAGAGAGCCATTGACGTTCTTTCTAATTTGGACCGATAGCCGTATAGTCCAGTCTATCTATAAGTTCAACTAACTCGTAACTATTACCATAACATATACTTCACTGCCCCAGATAAGGTTCCGATAAAAAGTTCTGCAGACTAAATTTATTTCAGTCTCCTCTTCACCACCAAAATGCCCTCCTACGAAGCTCGAGCTAACGTCCACAAGTCCGCCTTTGCCGCTCGAGTGCTCAAGCTCGTGGCAGCCAAGAAAACCAACCTGTGTGCTTCTCTGGATGTTACCACCACCAAGGAGCTCATTGAGCTTGCCGATAAGGTCGGACCTTATGTGTGCATGATCAAGACCCATATCGACATCATTGACGACTTCACCTACGCCGGCACTGTGCT…
