## Supplementary File S5 for "Gene Co-expression Connectivity Predicts Gene Targets Underlying High Ionic Liquid Tolerance in *Yarrowia lipolytica*"

### Sheet: Uracil Plasmid Reads
IL-Gene	0% rep-1 Round-1	0% rep-1 Round-2	12% Rep-1 Round-1	12% rep-1 Round-2	13% Rep-1 Round-1	13% Rep-1 Round-2	0% rep-2 Round-1	0% rep-2 Round-2	12% Rep-2 Round-1	12% rep-2 Round-2	13% Rep-2 Round-1	13% Rep-2 Round-2	0% rep-3 Round-1	0% rep-3 Round-2	12% Rep-3 Round-1	12% rep-3 Round-2	13% Rep-3 Round-1	13% Rep-3 Round-2
1	292	1039	3	6	46	6	651	138	32	18	45	9	185	510	24	0	42	20
2	0	2	0	0	0	0	0	1	0	0	0	0	0	0	0	5	0	0
3	0	0	0	0	0	0	0	0	0	0	0	0	0	2	0	3	0	0
4	379	1156	91	43	261	224	961	324	77	71	72	3	402	664	290	170	587	160
5	0	1	0	0	0	0	0	2	0	0	0	0	0	4	0	2	0	0
6	108	391	246	188	242	65	313	67	779	376	296	206	100	204	265	68	881	81
7	0	3	0	2	0	0	0	0	0	1	0	0	0	2	0	3	0	0
8	28	61	0	0	24	0	59	24	4	1	13	0	34	45	2	0	1	0
9	0	0	0	0	0	0	0	0	0	1	0	0	0	1	0	0	0	0
10	0	0	0	0	0	0	0	0	0	1	0	0	0	1	0	5	0	0
11	0	0	0	0	0	0	0	0	0	0	0	0	0	0	0	2	0	0
12	81	235	37	88	27	8	218	56	26	6	24	1	90	173	49	0	21	6
13	2	5	2	3	0	0	4	2	5	2	0	0	2	5	3	1	1	0
14	105	537	299	409	33	0	222	98	19	18	33	16	92	186	99	51	16	2
15	49	121	110	224	518	2875	101	29	43	14	6	1	54	72	71	167	5	5
16	118	381	24	9	68	5	303	117	14	3	888	1044	158	229	47	20	16	7
17	72	306	174	181	50	29	109	31	1005	469	217	116	40	87	304	93	131	10
18	282	699	782	1913	625	28	585	135	13	5	86	50	214	401	344	1079	220	958
19	345	1078	140	21	159	12	775	273	36	65	91	6	349	581	321	224	9	2
20	202	587	42	25	83	8	519	156	23	96	73	15	234	316	38	6	31	4
21	267	949	91	101	105	2	725	226	13	9	799	1469	298	443	148	193	9	1
22	205	901	9	19	18	0	289	98	22	7	13	1	114	238	52	3	0	0
23	0	1	0	1	0	0	0	0	0	2	0	0	0	2	1	1	0	0
24	18	51	1	1	2	0	42	20	2	1	4	1	22	24	14	20	25	32
25	0	0	0	0	0	0	0	0	0	0	0	0	0	0	0	0	0	0
26	11	32	0	1	6	0	33	2	0	2	2	0	13	24	2	4	0	0
27	0	7	0	1	1	0	0	2	0	3	0	0	0	4	0	12	0	0
28	0	1	0	0	0	0	0	0	0	0	0	0	0	0	0	2	0	0
29	0	1	0	0	0	0	0	0	0	0	0	0	0	1	0	0	0	0
Total	2564	8545	2051	3236	2268	3262	5909	1801	2113	1171	2662	2938	2401	4219	2074	2134	1995	1288

### Sheet: Leucine Plasmid Reads
IL-Gene	0% rep-1 Round-1	0% rep-1 Round-2	12% Rep-1 Round-1	12% rep-1 Round-2	13% Rep-1 Round-1	13% Rep-1 Round-2	0% rep-2 Round-1	0% rep-2 Round-2	12% Rep-2 Round-1	12% rep-2 Round-2	13% Rep-2 Round-1	13% Rep-2 Round-2	0% rep-3 Round-1	0% rep-3 Round-2	12% Rep-3 Round-1	12% rep-3 Round-2	13% Rep-3 Round-1	13% Rep-3 Round-2
1	98	520	1	3	9	0	195	56	1	0	8	2	60	130	39	7	0	0
2	0	3	0	0	0	0	0	0	0	0	0	0	0	1	0	3	0	0
3	0	0	0	0	0	1	0	3	0	0	0	0	0	1	0	3	0	0
4	134	443	727	858	22	3	256	89	9	1	30	0	123	142	27	9	197	55
5	0	3	0	2	0	0	0	0	0	3	0	0	0	1	1	4	0	0
6	247	847	114	95	77	19	566	109	845	240	122	90	220	301	526	79	1090	180
7	0	1	0	0	0	0	0	1	0	0	0	0	0	1	0	3	0	0
8	45	161	22	6	10	0	98	36	2	4	10	0	55	68	6	5	2	0
9	0	2	0	1	0	0	0	1	0	1	0	0	0	5	0	3	0	0
10	0	1	0	1	0	0	0	0	0	3	0	0	0	2	0	0	0	0
11	0	1	0	0	0	0	0	1	0	1	0	0	0	1	0	3	0	0
12	401	1170	753	2063	1305	3853	851	210	14	6	54	4	355	463	204	261	10	9
13	236	729	131	204	46	2	438	115	108	1	24	6	187	315	275	4	10	0
14	1723	5957	219	59	383	44	3090	992	136	108	1432	1630	1423	1817	866	759	102	26
15	114	298	3	5	52	23	217	57	26	8	8	0	131	123	32	3	58	40
16	1074	3679	205	390	388	143	1967	702	268	50	821	1385	1029	1148	988	2895	17	6
17	160	763	1359	985	1814	752	249	92	4887	5204	1487	930	112	189	1269	391	3137	198
18	406	1253	155	448	123	2	681	254	95	8	65	2	361	477	174	29	15	8
19	709	2348	23	7	174	10	1299	480	106	211	139	22	689	813	145	45	177	160
20	567	1669	196	279	98	5	1108	382	38	26	97	16	692	718	118	124	21	4
21	99	460	1	9	31	0	284	86	4	3	376	448	120	149	14	6	4	0
22	172	575	1	2	10	0	195	86	7	2	4	1	92	153	27	4	15	0
23	10	14	0	0	7	0	15	2	0	3	0	0	7	4	9	5	0	1
24	830	2461	786	507	321	286	1652	470	175	181	91	54	702	995	383	237	354	994
25	16	47	15	10	8	7	33	9	6	1	0	0	16	14	3	3	0	0
26	71	211	0	1	14	0	175	35	16	44	5	0	52	79	11	0	3	0
27	177	929	2	6	23	1	335	235	1	1	12	0	118	207	2	6	1	1
28	0	2	0	1	0	0	0	0	0	0	0	0	0	1	1	0	0	0
29	0	0	0	0	0	0	0	0	0	1	0	0	0	1	0	3	0	0
Total	7289	24547	4713	5942	4915	5151	13704	4503	6744	6111	4785	4590	6544	8319	5120	4894	5213	1682
